# Disruption of myelin structure and oligodendrocyte maturation in a pigtail macaque model of congenital Zika infection

**DOI:** 10.1101/2023.10.11.561759

**Authors:** Jennifer Tisoncik-Go, Caleb Stokes, Leanne S. Whitmore, Daniel J. Newhouse, Kathleen Voss, Andrew Gustin, Cheng-Jung Sung, Elise Smith, Jennifer Stencel-Baerenwald, Edward Parker, Jessica M. Snyder, Dennis W. Shaw, Lakshmi Rajagopal, Raj P. Kapur, Kristina Adams Waldorf, Michael Gale

**Author notes:** **Contact:** Correspondence should be addressed to MG and KAW. These authors contributed equally to this work (Jennifer Tisoncik-Go, Caleb Stokes).

## Abstract

Zika virus (ZikV) infection during pregnancy can cause congenital Zika syndrome (CZS) and neurodevelopmental delay in non-microcephalic infants, of which the pathogenesis remains poorly understood. We utilized an established pigtail macaque maternal-to-fetal ZikV infection/exposure model to study fetal brain pathophysiology of CZS manifesting from ZikV exposure *in utero.* We found prenatal ZikV exposure led to profound disruption of fetal myelin, with extensive downregulation in gene expression for key components of oligodendrocyte maturation and myelin production. Immunohistochemical analyses revealed marked decreases in myelin basic protein intensity and myelinated fiber density in ZikV-exposed animals. At the ultrastructural level, the myelin sheath in ZikV-exposed animals showed multi-focal decompaction consistent with perturbation or remodeling of previously formed myelin, occurring concomitant with dysregulation of oligodendrocyte gene expression and maturation. These findings define fetal neuropathological profiles of ZikV-linked brain injury underlying CZS resulting from ZikV exposure *in utero*. Because myelin is critical for cortical development, ZikV-related perturbations in oligodendrocyte function may have long-term consequences on childhood neurodevelopment, even in the absence of overt microcephaly.

**Graphical abstract:** 
