## Supplemental Table 4 for "Disruption of myelin structure and oligodendrocyte maturation in a pigtail macaque model of congenital Zika infection"

### Sheet: Table S4
name	description	database	size	setRank	pSetRank	correctedPValue	adjustedPValue	cluster
GO:0043209	myelin sheath	GOCC	158	0.0961405	0.0182852	5.54692e-09	1.27579e-07	blue
GO:0030913	paranodal junction assembly	GOBP	7	0.0201247	1	6.50924e-06	1.27579e-07	blue
GO:0048709	oligodendrocyte differentiation	GOBP	47	0.0473446	1	0.000652938	1.27579e-07	blue
GO:0005198	structural molecule activity	GOMF	418	0.0201247	1	0.00638287	1.27579e-07	blue
GO:0046328	regulation of JNK cascade	GOBP	92	0.0201247	1	0.00719205	1.27579e-07	blue
GO:1900147	regulation of Schwann cell migration	GOBP	3	0.0201247	1	0.00752295	1.27579e-07	blue
GO:0010975	regulation of neuron projection development	GOBP	331	0.0372307	1	0.00912861	1.27579e-07	blue
GO:0042552	myelination	GOBP	65	0.0392264	1	0.00916727	1.27579e-07	blue
R-HSA-2426168	Activation of gene expression by SREBF (SREBP)	REACTOME	33	0.0530537	1	6.86979e-05	0.00151135	blue
WP197	Cholesterol Biosynthesis	WikiPathways	11	0.0286777	1	6.86979e-05	0.00151135	blue
GO:0035368	selenocysteine insertion sequence binding	GOMF	4	0.0201247	1	0.000507201	0.0106512	blue
GO:0006471	protein ADP-ribosylation	GOBP	10	0.0201247	1	0.00109602	0.0219205	blue
GO:0042577	lipid phosphatase activity	GOMF	8	0.0372307	1	0.00121993	0.0231787	blue
R-HSA-419408	Lysosphingolipid and LPA receptors	REACTOME	8	0.0201247	1	0.00121993	0.0231787	blue
GO:0002230	positive regulation of defense response to virus by host	GOBP	51	0.0372307	1	0.00150405	0.0270729	blue
GO:0098792	xenophagy	GOBP	47	0.0201247	1	0.00150405	0.0270729	blue
GO:0007283	spermatogenesis	GOBP	213	0.0201247	1	0.00250075	0.0425127	blue
GO:0031509	telomeric heterochromatin assembly	GOBP	2	0.0201247	1	0.00259552	0.0425127	blue
GO:0035513	oxidative RNA demethylation	GOBP	2	0.0201247	1	0.00259552	0.0425127	blue
GO:0060264	regulation of respiratory burst involved in inflammatory response	GOBP	2	0.0201247	1	0.00259552	0.0425127	blue
GO:0070294	renal sodium ion absorption	GOBP	2	0.0201247	1	0.00259552	0.0425127	blue
GO:0072368	regulation of lipid transport by negative regulation of transcription from RNA polymerase II promoter	GOBP	2	0.0201247	1	0.00259552	0.0425127	blue
GO:1902856	negative regulation of non-motile cilium assembly	GOBP	2	0.0201247	1	0.00259552	0.0425127	blue
GO:1904217	regulation of CDP-diacylglycerol-serine O-phosphatidyltransferase activity	GOBP	2	0.0201247	1	0.00259552	0.0425127	blue
GO:1905550	regulation of protein localization to endoplasmic reticulum	GOBP	2	0.0201247	1	0.00259552	0.0425127	blue
GO:0005592	collagen type XI trimer	GOCC	2	0.0201247	1	0.00259552	0.0425127	blue
GO:0047391	alkylglycerophosphoethanolamine phosphodiesterase activity	GOMF	2	0.0201247	1	0.00259552	0.0425127	blue
GO:0048255	mRNA stabilization	GOBP	21	0.0201247	1	0.00347869	0.0425127	blue
GO:0031618	nuclear pericentric heterochromatin	GOCC	7	0.0201247	1	0.00395338	0.0425127	blue
GO:0006636	unsaturated fatty acid biosynthetic process	GOBP	17	0.0201247	1	0.00443856	0.0425127	blue
GO:0046325	negative regulation of glucose import	GOBP	8	0.0201247	1	0.00608748	0.0425127	blue
GO:0019371	cyclooxygenase pathway	GOBP	3	0.0201247	1	0.00752295	0.0425127	blue
GO:1903976	negative regulation of glial cell migration	GOBP	3	0.0201247	1	0.00752295	0.0425127	blue
GO:0004768	stearoyl-CoA 9-desaturase activity	GOMF	3	0.0201247	1	0.00752295	0.0425127	blue
GO:0042599	lamellar body	GOCC	9	0.0201247	1	0.00878867	0.0425127	blue
R-HSA-199220	Vitamin B5 (pantothenate) metabolism	REACTOME	9	0.0201247	1	0.00878867	0.0425127	blue
HUMAN_PWY-4061	glutathione-mediated detoxification	BIOCYC	7	0.120315	0.000576058	0.000890176	0.00480254	green
GO:0051592	response to calcium ion	GOBP	77	0.0844315	0.173232	0.000300158	0.00480254	green
GO:0006558	L-phenylalanine metabolic process	GOBP	7	0.0456387	1	0.000300158	0.00480254	green
GO:0009992	cellular water homeostasis	GOBP	4	0.0456387	1	0.000300158	0.00480254	green
META_PWY-4061	glutathione-mediated detoxification I	BIOCYC	4	0.0650351	1	0.000890176	0.00480254	green
GO:0032377	regulation of intracellular lipid transport	GOBP	4	0.0456387	1	0.00176002	0.0246402	green
GO:0051418	microtubule nucleation by microtubule organizing center	GOBP	4	0.0456387	1	0.00176002	0.0246402	green
R-HSA-70614	Amino acid synthesis and interconversion (transamination)	REACTOME	15	0.0456387	1	0.00200925	0.0246402	green
GO:0036444	mitochondrial calcium uptake	GOBP	5	0.0456387	1	0.0028999	0.0318989	green
GO:0097539	ciliary transition fiber	GOCC	5	0.0456387	1	0.0028999	0.0318989	green
GO:0006569	tryptophan catabolic process	GOBP	6	0.0456387	1	0.0043003	0.0387027	green
GO:0019869	chloride channel inhibitor activity	GOMF	6	0.0456387	1	0.0043003	0.0387027	green
R-HSA-5694530	Cargo concentration in the ER	REACTOME	21	0.0456387	1	0.00544173	0.0387027	green
GO:0004176	ATP-dependent peptidase activity	GOMF	7	0.0456387	1	0.00595194	0.0387027	green
GO:0004622	lysophospholipase activity	GOMF	8	0.0456387	1	0.00784577	0.0392289	green
GO:0019898	extrinsic component of membrane	GOCC	170	0.0456387	1	0.00949455	0.0392289	green
GO:0046475	glycerophospholipid catabolic process	GOBP	9	0.0456387	1	0.00997299	0.0392289	green
GO:0044224	juxtaparanode region of axon	GOCC	9	0.0456387	1	0.00997299	0.0392289	green
hsa_M00683	Hippo signaling	KEGG	9	0.0456387	1	0.00997299	0.0392289	green
GO:0000184	nuclear-transcribed mRNA catabolic process, nonsense-mediated decay	GOBP	110	0.150294	0.113253	3.47503e-06	3.48012e-06	pink
GO:0032984	macromolecular complex disassembly	GOBP	225	0.0897778	0.894992	1.49489e-06	3.48012e-06	pink
WP477	Cytoplasmic Ribosomal Proteins	WikiPathways	81	0.0157321	1	2.67701e-07	3.48012e-06	pink
R-HSA-156902	Peptide chain elongation	REACTOME	82	0.0172179	1	3.1809e-07	3.48012e-06	pink
GO:0009069	serine family amino acid metabolic process	GOBP	98	0.0428482	1	3.5731e-06	3.48012e-06	pink
GO:0019083	viral transcription	GOBP	99	0.0366224	1	4.08083e-06	3.48012e-06	pink
GO:0003735	structural constituent of ribosome	GOMF	159	0.0190473	1	9.25012e-06	3.48012e-06	pink
GO:0030426	growth cone	GOCC	131	0.0633542	1	6.13584e-05	3.48012e-06	pink
GO:0006413	translational initiation	GOBP	135	0.0514114	1	0.000181245	3.48012e-06	pink
GO:0006364	rRNA processing	GOBP	166	0.0812402	1	0.000193606	3.48012e-06	pink
GO:0019902	phosphatase binding	GOMF	110	0.0157321	1	0.000539736	3.48012e-06	pink
GO:0007411	axon guidance	GOBP	163	0.0414738	1	0.000540602	3.48012e-06	pink
GO:2000434	regulation of protein neddylation	GOBP	2	0.0157321	1	0.00148962	3.48012e-06	pink
GO:0099609	microtubule lateral binding	GOMF	2	0.0157321	1	0.00148962	3.48012e-06	pink
GO:0007420	brain development	GOBP	468	0.0157321	1	0.00492596	3.48012e-06	pink
GO:0030424	axon	GOCC	351	0.0291044	1	0.00977991	3.48012e-06	pink
R-HSA-380259	Loss of Nlp from mitotic centrosomes	REACTOME	39	0.0157321	1	0.000639826	0.00767791	pink
GO:0010977	negative regulation of neuron projection development	GOBP	108	0.0157321	1	0.00090563	0.00996193	pink
GO:0034236	protein kinase A catalytic subunit binding	GOMF	13	0.0157321	1	0.00118785	0.0118785	pink
GO:0007352	zygotic specification of dorsal/ventral axis	GOBP	2	0.0157321	1	0.00148962	0.0134066	pink
GO:0046985	positive regulation of hemoglobin biosynthetic process	GOBP	2	0.0157321	1	0.00148962	0.0134066	pink
GO:2000790	regulation of mesenchymal cell proliferation involved in lung development	GOBP	2	0.0157321	1	0.00148962	0.0134066	pink
hsa04713	Circadian entrainment	KEGG	66	0.0157321	1	0.00372368	0.0223421	pink
GO:0032927	positive regulation of activin receptor signaling pathway	GOBP	4	0.0291044	1	0.00435438	0.0223421	pink
GO:0005173	stem cell factor receptor binding	GOMF	3	0.0157321	1	0.00435438	0.0223421	pink
GO:0016594	glycine binding	GOMF	8	0.0291044	1	0.00435438	0.0223421	pink
hsa05033	Nicotine addiction	KEGG	21	0.0157321	1	0.00435438	0.0223421	pink
R-HSA-1181150	Signaling by NODAL	REACTOME	11	0.0157321	1	0.00435438	0.0223421	pink
GO:0005921	gap junction	GOCC	10	0.0157321	1	0.00560786	0.0223421	pink
GO:0005771	multivesicular body	GOCC	20	0.0157321	1	0.0064988	0.0223421	pink
GO:0035637	multicellular organismal signaling	GOBP	491	0.129048	0.0239862	6.8816e-08	8.94608e-07	red
GO:0002428	antigen processing and presentation of peptide antigen via MHC class Ib	GOBP	4	0.0826157	0.568106	0.00116525	0.0128177	red
GO:0033267	axon part	GOCC	197	0.0769552	0.815027	0.00579812	8.94608e-07	red
GO:0042137	sequestering of neurotransmitter	GOBP	2	0.0313384	1	0.00116525	8.94608e-07	red
GO:0046684	response to pyrethroid	GOBP	3	0.057976	1	0.00116525	8.94608e-07	red
GO:0070554	synaptobrevin 2-SNAP-25-syntaxin-3-complexin complex	GOCC	2	0.0313384	1	0.00116525	8.94608e-07	red
GO:0086006	voltage-gated sodium channel activity involved in cardiac muscle cell action potential	GOMF	4	0.0313384	1	0.00116525	8.94608e-07	red
GO:0044304	main axon	GOCC	56	0.0313384	1	0.00505805	8.94608e-07	red
GO:0050877	neurological system process	GOBP	438	0.0446572	1	0.00614356	8.94608e-07	red
GO:0021681	cerebellar granular layer development	GOBP	12	0.0313384	1	0.000533419	0.00640103	red
GO:0050830	defense response to Gram-positive bacterium	GOBP	24	0.0446572	1	0.00116525	0.0128177	red
GO:0098886	modification of dendritic spine	GOBP	2	0.0313384	1	0.00116525	0.0128177	red
GO:0042612	MHC class I protein complex	GOCC	4	0.0313384	1	0.00116525	0.0128177	red
R-HSA-909733	Interferon alpha/beta signaling	REACTOME	18	0.0313384	1	0.00280348	0.0252313	red
GO:0048306	calcium-dependent protein binding	GOMF	42	0.0313384	1	0.00282322	0.0252313	red
R-HSA-400511	Synthesis, secretion, and inactivation of Glucose-dependent Insulinotropic Polypeptide (GIP)	REACTOME	9	0.0313384	1	0.00285133	0.0252313	red
META_MALATE-ASPARTATE-SHUTTLE-PWY	L-aspartate degradation II	BIOCYC	3	0.0313384	1	0.00341657	0.0252313	red
GO:0010940	positive regulation of necrotic cell death	GOBP	3	0.0313384	1	0.00341657	0.0252313	red
GO:1904781	positive regulation of protein localization to centrosome	GOBP	3	0.0313384	1	0.00341657	0.0252313	red
GO:0070679	inositol 1,4,5 trisphosphate binding	GOMF	3	0.0313384	1	0.00341657	0.0252313	red
R-HSA-69560	Transcriptional activation of p53 responsive genes	REACTOME	3	0.0313384	1	0.00341657	0.0252313	red
GO:0010727	negative regulation of hydrogen peroxide metabolic process	GOBP	4	0.0313384	1	0.00667883	0.0252313	red
