## Supplemental Table 5 for "Disruption of myelin structure and oligodendrocyte maturation in a pigtail macaque model of congenital Zika infection"

### Sheet: Table S4_DGM
pathway	pval	FDR	NES	region	(-LOG10(FDR))
NEURON PROJECTION GUIDANCE	1.7e-07	7.92e-05	2.98276	DGM	4.1013
TAXIS	2.68e-07	7.92e-05	2.89617	DGM	4.1013
NEURON DEVELOPMENT	2.57e-06	0.000507486	2.42272	DGM	3.29458
NEURON DIFFERENTIATION	9.82e-06	0.00114087	2.23257	DGM	2.94277
COTRANSLATIONAL PROTEIN TARGETING TO MEMBRANE	1.14e-05	0.00114087	2.62161	DGM	2.94277
AXON DEVELOPMENT	1.16e-05	0.00114087	2.52127	DGM	2.94277
CELL MORPHOGENESIS INVOLVED IN NEURON DIFFERENTIATION	1.38e-05	0.0011658	2.37816	DGM	2.93338
CELL MORPHOGENESIS INVOLVED IN DIFFERENTIATION	2.17e-05	0.00160893	2.27305	DGM	2.79346
NEUROGENESIS	2.84e-05	0.00180944	2.22691	DGM	2.74246
VIRAL GENE EXPRESSION	3.06e-05	0.00180944	2.51846	DGM	2.74246
CELL PART MORPHOGENESIS	3.57e-05	0.00192388	2.28363	DGM	2.71582
PROTEIN LOCALIZATION TO ENDOPLASMIC RETICULUM	4.14e-05	0.00193902	2.52611	DGM	2.71242
ESTABLISHMENT OF PROTEIN LOCALIZATION TO ENDOPLASMIC RETICULUM	4.26e-05	0.00193902	2.48228	DGM	2.71242
NUCLEAR TRANSCRIBED MRNA CATABOLIC PROCESS	5.31e-05	0.00209585	2.50276	DGM	2.67864
NUCLEAR TRANSCRIBED MRNA CATABOLIC PROCESS NONSENSE MEDIATED DECAY	5.31e-05	0.00209585	2.50276	DGM	2.67864
CELL PROJECTION ORGANIZATION	5.85e-05	0.00212573	2.16724	DGM	2.67249
RNA CATABOLIC PROCESS	6.1e-05	0.00212573	2.47016	DGM	2.67249
LOCOMOTION	8.27e-05	0.00272021	2.1276	DGM	2.5654
ION TRANSPORT	0.000165135	0.00514526	-2.10038	DGM	2.28859
PROTEIN TARGETING TO MEMBRANE	0.000345249	0.0102194	2.28961	DGM	1.99058
FOREBRAIN DEVELOPMENT	0.000514603	0.0145069	2.28309	DGM	1.83843
PALLIUM DEVELOPMENT	0.000551226	0.014833	2.23251	DGM	1.82877
PROTEIN TARGETING	0.000615097	0.0158321	2.20398	DGM	1.80046
METAL ION TRANSPORT	0.000789844	0.0194828	-2.04563	DGM	1.71035
CATION TRANSMEMBRANE TRANSPORT	0.00092889	0.0217437	-2.05679	DGM	1.66267
NEURON MIGRATION	0.000958423	0.0217437	2.22569	DGM	1.66267
OXIDATION REDUCTION PROCESS	0.00101601	0.0217437	-2.10473	DGM	1.66267
REGULATION OF METAL ION TRANSPORT	0.00102842	0.0217437	-2.10785	DGM	1.66267
CATION TRANSPORT	0.00146837	0.029975	-2.03206	DGM	1.52324
TRANSLATIONAL INITIATION	0.00157811	0.0311413	2.07434	DGM	1.50666
CELLULAR COMPONENT MORPHOGENESIS	0.00178917	0.0341674	1.90423	DGM	1.46639
INTERSPECIES INTERACTION BETWEEN ORGANISMS	0.00193443	0.0345803	1.88819	DGM	1.46117
REGULATION OF CATION TRANSMEMBRANE TRANSPORT	0.00197085	0.0345803	-1.95146	DGM	1.46117
CENTRAL NERVOUS SYSTEM DEVELOPMENT	0.00202549	0.0345803	1.8634	DGM	1.46117
SYNAPTIC SIGNALING	0.00210207	0.0345803	-1.98647	DGM	1.46117
NEGATIVE REGULATION OF CELL DIFFERENTIATION	0.00210286	0.0345803	1.98358	DGM	1.46117
ORGANIC ANION TRANSPORT	0.00219445	0.0351112	-2.02312	DGM	1.45455
INORGANIC ION TRANSMEMBRANE TRANSPORT	0.00250329	0.0389986	-2.01681	DGM	1.40895
COFACTOR METABOLIC PROCESS	0.00329514	0.0489988	-1.99008	DGM	1.30981
ION TRANSMEMBRANE TRANSPORT	0.0034292	0.0489988	-1.94616	DGM	1.30981
NEGATIVE REGULATION OF NEURON PROJECTION DEVELOPMENT	0.00344715	0.0489988	1.9635	DGM	1.30981
PROTEIN LOCALIZATION TO ORGANELLE	0.00347626	0.0489988	1.85273	DGM	1.30981
GLIAL CELL DIFFERENTIATION	0.165929	0.496112	1.33831	DGM	0.304421
LIPID BIOSYNTHETIC PROCESS	0.193396	0.535424	1.26818	DGM	0.271303
BIOLOGICAL ADHESION	0.232804	0.57425	1.17124	DGM	0.240899
GLIOGENESIS	0.264108	0.613146	1.17072	DGM	0.212436

### Sheet: Table S4_DWM
pathway	pval	FDR	NES	region	(-LOG10(FDR))
ENSHEATHMENT OF NEURONS	9.45e-08	2.43e-05	-2.43256	DWM	4.61453
GLIAL CELL DIFFERENTIATION	3.8e-05	0.00488018	-2.17614	DWM	2.31156
CENTRAL NERVOUS SYSTEM DEVELOPMENT	5.74e-05	0.0049167	-2.08687	DWM	2.30833
LIPID BIOSYNTHETIC PROCESS	0.000104972	0.00674445	-2.10573	DWM	2.17105
GLIOGENESIS	0.000268473	0.0137995	-2.09166	DWM	1.86014
BIOLOGICAL ADHESION	0.000964303	0.0413043	-1.89887	DWM	1.384
NEUROGENESIS	0.00184451	0.0677198	-1.77633	DWM	1.16928
AXON DEVELOPMENT	0.0035834	0.0871946	-1.83069	DWM	1.05951
SYNAPTIC SIGNALING	0.00373206	0.0871946	-1.86407	DWM	1.05951
NEURON DIFFERENTIATION	0.0127438	0.181953	-1.5949	DWM	0.740041
CELL PROJECTION ORGANIZATION	0.0151111	0.204397	-1.57865	DWM	0.689525
CELL PART MORPHOGENESIS	0.0363071	0.373237	-1.56365	DWM	0.428016
NEURON DEVELOPMENT	0.0397149	0.392566	-1.54026	DWM	0.406087
CELL MORPHOGENESIS INVOLVED IN NEURON DIFFERENTIATION	0.0502674	0.39454	-1.50422	DWM	0.403909
CELLULAR COMPONENT MORPHOGENESIS	0.0619289	0.429919	-1.47554	DWM	0.366613
TAXIS	0.0838926	0.493304	-1.47478	DWM	0.306885
CELL MORPHOGENESIS INVOLVED IN DIFFERENTIATION	0.108193	0.51492	-1.38967	DWM	0.28826
NEGATIVE REGULATION OF CELL DIFFERENTIATION	0.190578	0.644455	-1.28587	DWM	0.190807
LOCOMOTION	0.216953	0.671769	-1.23505	DWM	0.17278
CATION TRANSPORT	0.39726	0.831139	1.00049	DWM	0.0803264
METAL ION TRANSPORT	0.478632	0.831139	0.913274	DWM	0.0803264
OXIDATION REDUCTION PROCESS	0.579449	0.878027	-0.931037	DWM	0.0564922
PROTEIN LOCALIZATION TO ORGANELLE	0.61194	0.898678	0.856585	DWM	0.0463959
INTERSPECIES INTERACTION BETWEEN ORGANISMS	0.920168	0.985347	-0.568638	DWM	0.00641096
ION TRANSPORT	0.932503	0.98622	-0.566415	DWM	0.00602614
CATION TRANSMEMBRANE TRANSPORT	0.940171	0.98622	0.640164	DWM	0.00602614
INORGANIC ION TRANSMEMBRANE TRANSPORT	0.940171	0.98622	0.640164	DWM	0.00602614
ION TRANSMEMBRANE TRANSPORT	0.975242	0.994903	-0.455315	DWM	0.00221919
