## Supplemental Table 8 for "Disruption of myelin structure and oligodendrocyte maturation in a pigtail macaque model of congenital Zika infection"

### Sheet: Table S7
name	description	database	size	setRank	pSetRank	FDR	cluster
GO:0005104	fibroblast growth factor receptor binding	GOMF	21	0.0689013	1.2276e-05	0.0486898	yellow
R-HSA-190241	FGFR2 ligand binding and activation	REACTOME	12	0.0372439	1	0.0486898	yellow
GO:0050909	sensory perception of taste	GOBP	23	0.11243	0.0547404	0.0420197	dark blue
GO:0019228	neuronal action potential	GOBP	26	0.0888989	0.712087	0.0420197	dark blue
GO:0033327	Leydig cell differentiation	GOBP	12	0.0553672	1	0.0100822	dark blue
META_PWY-5996	oleate biosynthesis II (animals and fungi)	BIOCYC	1	0.0553672	1	0.0420197	dark blue
GO:0002519	natural killer cell tolerance induction	GOBP	1	0.0553672	1	0.0420197	dark blue
GO:0002640	regulation of immunoglobulin biosynthetic process	GOBP	1	0.0553672	1	0.0420197	dark blue
GO:0006583	melanin biosynthetic process from tyrosine	GOBP	1	0.0553672	1	0.0420197	dark blue
GO:0061366	behavioral response to chemical pain	GOBP	2	0.0788982	1	0.0420197	dark blue
GO:0016847	1-aminocyclopropane-1-carboxylate synthase activity	GOMF	1	0.0553672	1	0.0420197	dark blue
GO:0031751	D4 dopamine receptor binding	GOMF	1	0.0553672	1	0.0420197	dark blue
GO:1904492	Ac-Asp-Glu binding	GOMF	1	0.0553672	1	0.0420197	dark blue
hsa04742	Taste transduction	KEGG	39	0.0553672	1	0.0420197	dark blue
R-HSA-5579031	Defective ACTH causes Obesity and Pro-opiomelanocortinin deficiency (POMCD)	REACTOME	1	0.0553672	1	0.0420197	dark blue
GO:0010607	negative regulation of cytoplasmic mRNA processing body assembly	GOBP	2	0.0553672	1	0.0420197	dark blue
GO:0003955	NAD(P)H dehydrogenase (quinone) activity	GOMF	2	0.0553672	1	0.0420197	dark blue
R-HSA-265473	Trafficking of dietary sterols	REACTOME	2	0.0553672	1	0.0420197	dark blue
GO:0098803	respiratory chain complex	GOCC	41	0.166289	0.183354	0.00833828	red
GO:0034773	histone H4-K20 trimethylation	GOBP	5	0.0909302	1	0.00585784	red
GO:0005720	nuclear heterochromatin	GOCC	36	0.0491515	1	0.00585784	red
GO:0043625	delta DNA polymerase complex	GOCC	2	0.0491515	1	0.00585784	red
hsa_M00143	NADH dehydrogenase (ubiquinone) Fe-S protein/flavoprotein complex, mitochondria	KEGG	9	0.0491515	1	0.00833828	red
WP111	Electron Transport Chain	WikiPathways	55	0.0491515	1	0.00833828	red
hsa05012	Parkinson's disease	KEGG	83	0.0898858	1	0.00833828	red
hsa05016	Huntington's disease	KEGG	136	0.0630777	1	0.00833828	red
GO:0004407	histone deacetylase activity	GOMF	36	0.0491515	1	0.0107077	red
GO:0002291	T cell activation via T cell receptor contact with antigen bound to MHC molecule on antigen presenting cell	GOBP	3	0.0491515	1	0.0110119	red
GO:0030473	nuclear migration along microtubule	GOBP	3	0.0491515	1	0.0110119	red
GO:0046813	receptor-mediated virion attachment to host cell	GOBP	4	0.0491515	1	0.0154908	red
GO:0006102	isocitrate metabolic process	GOBP	5	0.0491515	1	0.0203392	red
GO:0030520	intracellular estrogen receptor signaling pathway	GOBP	17	0.0491515	1	0.0203392	red
GO:0000439	core TFIIH complex	GOCC	6	0.0491515	1	0.0203392	red
GO:0005766	primary lysosome	GOCC	123	0.0491515	1	0.0203392	red
GO:0098552	side of membrane	GOCC	362	0.116719	0.00225448	0.0458388	black
GO:0042552	myelination	GOBP	94	0.0630915	1	0.00164037	black
GO:0043209	myelin sheath	GOCC	153	0.0630915	1	0.0143773	black
R-HSA-190861	Gap junction assembly	REACTOME	10	0.0630915	1	0.0143773	black
R-HSA-198933	Immunoregulatory interactions between a Lymphoid and a non-Lymphoid cell	REACTOME	63	0.0630915	1	0.0458388	black
GO:0003002	regionalization	GOBP	247	0.110778	0.250594	3.77507e-06	pink
GO:0006501	C-terminal protein lipidation	GOBP	49	0.110778	0.250594	0.0223405	pink
GO:0007411	axon guidance	GOBP	223	0.0598802	1	3.77507e-06	pink
GO:0072272	proximal/distal pattern formation involved in metanephric nephron development	GOBP	2	0.0598802	1	3.77507e-06	pink
META_PWY-6134	L-tyrosine biosynthesis IV	BIOCYC	1	0.0598802	1	0.0223405	pink
GO:0021524	visceral motor neuron differentiation	GOBP	1	0.0598802	1	0.0223405	pink
GO:0021568	rhombomere 2 development	GOBP	1	0.0598802	1	0.0223405	pink
GO:0035846	oviduct epithelium development	GOBP	1	0.0598802	1	0.0223405	pink
GO:1990511	piRNA biosynthetic process	GOBP	1	0.0598802	1	0.0223405	pink
GO:0043540	6-phosphofructo-2-kinase/fructose-2,6-biphosphatase complex	GOCC	1	0.0598802	1	0.0223405	pink
GO:0004068	aspartate 1-decarboxylase activity	GOMF	1	0.0598802	1	0.0223405	pink
R-HSA-163125	Post-translational modification: synthesis of GPI-anchored proteins	REACTOME	65	0.0598802	1	0.0223405	pink
GO:0023024	MHC class I protein complex binding	GOMF	2	0.0598802	1	0.0223405	pink
GO:0001674	female germ cell nucleus	GOCC	3	0.0598802	1	0.0223405	pink
GO:0001730	2'-5'-oligoadenylate synthetase activity	GOMF	4	0.0598802	1	0.0223405	pink
GO:0002587	negative regulation of antigen processing and presentation of peptide antigen via MHC class II	GOBP	1	0.0211134	1	0.00378178	purple
GO:0021979	hypothalamus cell differentiation	GOBP	6	0.0714305	1	0.00378178	purple
GO:0048850	hypophysis morphogenesis	GOBP	3	0.0386111	1	0.00378178	purple
GO:0051549	positive regulation of keratinocyte migration	GOBP	8	0.0866261	1	0.00378178	purple
GO:0060126	somatotropin secreting cell differentiation	GOBP	3	0.0270955	1	0.00378178	purple
GO:1900122	positive regulation of receptor binding	GOBP	8	0.0468249	1	0.00378178	purple
GO:2001268	negative regulation of cysteine-type endopeptidase activity involved in apoptotic signaling pathway	GOBP	4	0.0299519	1	0.00378178	purple
GO:0001206	transcriptional repressor activity, RNA polymerase II distal enhancer sequence-specific binding	GOMF	9	0.0211134	1	0.00378178	purple
GO:0005986	sucrose biosynthetic process	GOBP	2	0.0211134	1	0.00378178	purple
GO:0010890	positive regulation of sequestering of triglyceride	GOBP	7	0.0866094	1	0.00378178	purple
GO:0035634	response to stilbenoid	GOBP	4	0.0468159	1	0.00378178	purple
GO:0050995	negative regulation of lipid catabolic process	GOBP	15	0.0328533	1	0.00378178	purple
GO:1900118	negative regulation of execution phase of apoptosis	GOBP	7	0.0256	1	0.00378178	purple
GO:1902510	regulation of apoptotic DNA fragmentation	GOBP	7	0.0211134	1	0.00378178	purple
GO:0047555	3',5'-cyclic-GMP phosphodiesterase activity	GOMF	11	0.0299519	1	0.00378178	purple
GO:1904707	positive regulation of vascular smooth muscle cell proliferation	GOBP	15	0.0295997	1	0.00378178	purple
syndecan_1_pathway	Syndecan-1-mediated signaling events	Pathway Interaction Database	14	0.0247026	1	0.00378178	purple
GO:0016056	rhodopsin mediated signaling pathway	GOBP	6	0.0547746	1	0.00378178	purple
GO:0034614	cellular response to reactive oxygen species	GOBP	118	0.0383385	1	0.00378178	purple
R-HSA-2485179	Activation of the phototransduction cascade	REACTOME	6	0.0211134	1	0.00378178	purple
WP1434	Osteopontin Signaling	WikiPathways	12	0.0211134	1	0.00378178	purple
GO:0097381	photoreceptor disc membrane	GOCC	11	0.0384383	1	0.00378178	purple
GO:0005212	structural constituent of eye lens	GOMF	15	0.0211134	1	0.00378178	purple
GO:0007601	visual perception	GOBP	162	0.119279	1	0.00378178	purple
rhodopsin_pathway	Visual signal transduction: Rods	Pathway Interaction Database	15	0.0247026	1	0.00378178	purple
GO:0004321	fatty-acyl-CoA synthase activity	GOMF	3	0.143969	0.00897699	0.0238112	dark red
GO:0005044	scavenger receptor activity	GOMF	35	0.077821	1	0.000842966	dark red
GO:0034263	positive regulation of autophagy in response to ER overload	GOBP	1	0.077821	1	0.0238112	dark red
GO:0060467	negative regulation of fertilization	GOBP	1	0.077821	1	0.0238112	dark red
GO:1904515	positive regulation of TORC2 signaling	GOBP	1	0.077821	1	0.0238112	dark red
GO:2000307	regulation of tumor necrosis factor (ligand) superfamily member 11 production	GOBP	1	0.077821	1	0.0238112	dark red
GO:0008107	galactoside 2-alpha-L-fucosyltransferase activity	GOMF	1	0.077821	1	0.0238112	dark red
GO:0033695	oxidoreductase activity, acting on CH or CH2 groups, quinone or similar compound as acceptor	GOMF	1	0.077821	1	0.0238112	dark red
R-HSA-1299361	TWIK-related alkaline pH activated K+ channel (TALK)	REACTOME	1	0.077821	1	0.0238112	dark red
R-HSA-156587	Amino Acid conjugation	REACTOME	3	0.077821	1	0.0238112	dark red
GO:1903348	positive regulation of bicellular tight junction assembly	GOBP	3	0.077821	1	0.0238112	dark red
R-HSA-5083625	Defective GALNT3 causes familial hyperphosphatemic tumoral calcinosis (HFTC)	REACTOME	3	0.077821	1	0.0238112	dark red
GO:0000398	mRNA splicing, via spliceosome	GOBP	246	0.0852535	7.35108e-06	3.74956e-05	orange
GO:0005813	centrosome	GOCC	487	0.0852535	7.35108e-06	0.0389692	orange
GO:0005681	spliceosomal complex	GOCC	156	0.0460829	1	3.74956e-05	orange
GO:0008251	tRNA-specific adenosine deaminase activity	GOMF	2	0.0460829	1	0.00470337	orange
GO:0003684	damaged DNA binding	GOMF	61	0.0460829	1	0.0083156	orange
GO:2000819	regulation of nucleotide-excision repair	GOBP	3	0.0460829	1	0.0123129	orange
GO:0051568	histone H3-K4 methylation	GOBP	29	0.0460829	1	0.0180328	orange
GO:0071409	cellular response to cycloheximide	GOBP	4	0.0460829	1	0.0211075	orange
GO:0031544	peptidyl-proline 3-dioxygenase activity	GOMF	4	0.0460829	1	0.0211075	orange
R-HSA-75944	Transcription from mitochondrial promoters	REACTOME	4	0.0460829	1	0.0211075	orange
GO:0008535	respiratory chain complex IV assembly	GOBP	15	0.0460829	1	0.0211075	orange
GO:0097165	nuclear stress granule	GOCC	5	0.0460829	1	0.0240871	orange
GO:0018023	peptidyl-lysine trimethylation	GOBP	21	0.0460829	1	0.0389692	orange
GO:0034145	positive regulation of toll-like receptor 4 signaling pathway	GOBP	7	0.0460829	1	0.0389692	orange
WP3875	ATR Signaling	WikiPathways	7	0.0460829	1	0.0389692	orange
GO:0006418	tRNA aminoacylation for protein translation	GOBP	45	0.0460829	1	0.0389692	orange
GO:0032909	regulation of transforming growth factor beta2 production	GOBP	8	0.0460829	1	0.0389692	orange
R-HSA-3108214	SUMOylation of DNA damage response and repair proteins	REACTOME	64	0.0460829	1	0.0389692	orange
GO:1903321	negative regulation of protein modification by small protein conjugation or removal	GOBP	138	0.0460829	1	0.0389692	orange
GO:0070234	positive regulation of T cell apoptotic process	GOBP	9	0.0460829	1	0.0389692	orange
GO:0001938	positive regulation of endothelial cell proliferation	GOBP	58	0.151728	0.00493668	0.00337441	sky blue
GO:0019065	receptor-mediated endocytosis of virus by host cell	GOBP	3	0.0679379	1	0.00337441	sky blue
GO:0070836	caveola assembly	GOBP	4	0.0371499	1	0.00337441	sky blue
GO:1903237	negative regulation of leukocyte tethering or rolling	GOBP	2	0.0306391	1	0.00337441	sky blue
GO:0002080	acrosomal membrane	GOCC	17	0.0306391	1	0.00337441	sky blue
GO:0019144	ADP-sugar diphosphatase activity	GOMF	2	0.0306391	1	0.00337441	sky blue
GO:0030512	negative regulation of transforming growth factor beta receptor signaling pathway	GOBP	61	0.0476757	1	0.00337441	sky blue
GO:0048842	positive regulation of axon extension involved in axon guidance	GOBP	7	0.0306391	1	0.00337441	sky blue
GO:0005759	mitochondrial matrix	GOCC	354	0.0306391	1	0.00577718	sky blue
GO:0032917	polyamine acetylation	GOBP	3	0.0306391	1	0.0078023	sky blue
GO:0002003	angiotensin maturation	GOBP	8	0.0566824	1	0.0352515	sky blue
GO:0071455	cellular response to hyperoxia	GOBP	6	0.0306391	1	0.0352515	sky blue
hsa04614	Renin-angiotensin system	KEGG	14	0.0306391	1	0.0352515	sky blue
GO:0044242	cellular lipid catabolic process	GOBP	144	0.0566824	1	0.0352515	sky blue
hsa03320	PPAR signaling pathway	KEGG	54	0.0306391	1	0.0352515	sky blue
GO:0090385	phagosome-lysosome fusion	GOBP	7	0.0306391	1	0.0376208	sky blue
GO:0097502	mannosylation	GOBP	26	0.0306391	1	0.0472311	sky blue
