## Supplemental Table 9 for "Disruption of myelin structure and oligodendrocyte maturation in a pigtail macaque model of congenital Zika infection"

### Sheet: Table S8
Animal ID	Brain Region	Neurons	Astrocytes	Oligodendrocytes	OPCs	pval	Correlation	RMSE
CTRL001	F	0.842747	0.0838053	0	0.0734474	0	0.305235	0.977419
CTRL001	P1	0.696485	0.178574	0.042627	0.0823138	0	0.303351	0.979039
CTRL001	P2	0.505247	0.194285	0.24867	0.0517985	0	0.333461	0.974328
CTRL001	P3	0.88061	0.0405884	0.00892619	0.0698751	0	0.285374	0.988467
CTRL001	O	0.808922	0.0683986	0.0362404	0.0864389	0	0.286397	0.98693
CTRL002	F	0.865178	0.0720988	0.000134485	0.0625892	0	0.346329	0.955335
CTRL002	P1	0.830043	0.0955922	0	0.0743646	0	0.325385	0.966471
CTRL002	P2	0.762275	0.11835	0.0358052	0.0835706	0	0.321823	0.968037
CTRL002	P3	0.829349	0.0546975	0.0115655	0.104388	0	0.311492	0.973537
CTRL002	O	0.815997	0.0485954	0.0381623	0.0972449	0	0.290888	0.984554
CTRL003	F	0.846981	0.0598818	0	0.0931371	0	0.320868	0.968782
CTRL003	P1	0.870558	0.0566195	0.00951585	0.0633069	0	0.309514	0.97541
CTRL003	P2	0.810727	0.0876785	0.0080201	0.0935747	0	0.316107	0.971068
CTRL003	P3	0.782585	0.0464525	0.0445609	0.126402	0	0.305737	0.976339
CTRL003	O	0.808898	0.0415936	0.0320849	0.117423	0	0.300154	0.979435
zika001	F	0.830596	0.0813911	0.00289599	0.0851168	0	0.329611	0.963978
zika001	P1	0.879167	0.0582269	0.0140939	0.0485123	0	0.330186	0.964433
zika001	P2	0.831294	0.0688313	0.0120105	0.0878644	0	0.305518	0.976886
zika001	P3	0.747673	0.0892038	0.0590646	0.104058	0	0.303368	0.977769
zika001	O	0.825465	0.0663676	0.0347751	0.0733924	0	0.25297	1.00479
zika002	F	0.855637	0.0502039	0.0190169	0.0751425	0	0.272959	0.994597
zika002	P1	0.834431	0.0553706	0.0500477	0.0601509	0	0.236578	1.01377
zika002	P2	0.766035	0.116074	0.0654628	0.0524274	0	0.273363	0.994608
zika002	P3	0.664484	0.145564	0.160245	0.0297078	0	0.231427	1.02174
zika002	O	0.892749	0.0508379	0.00273447	0.0536788	0	0.27798	0.99282
zika003	F	0.831508	0.0902794	0	0.0782122	0	0.331788	0.962927
zika003	P1	0.571597	0.279098	0.0136098	0.135695	0	0.336189	0.964903
zika003	P2	0.259421	0.341593	0.213522	0.185463	0	0.352859	0.971898
zika003	P3	0.85186	0.0301301	0.00269536	0.115314	0	0.306563	0.976474
zika003	O	0.810751	0.0713206	0.0182064	0.0997221	0	0.298007	0.980625
zika004	F	0.871786	0.0276154	0.000154453	0.100444	0	0.283103	0.989383
zika004	P1	0.697644	0.166976	0.0391611	0.0962187	0	0.282637	0.989723
zika004	P2	0.843875	0.0303847	0.0240079	0.101732	0	0.306508	0.976458
zika004	P3	0.86297	0.0235692	0	0.113461	0	0.308627	0.975559
zika004	O	0.863349	0.0440336	0	0.092617	0	0.3023	0.978998
zika005	F	0.78546	0.109254	0	0.105286	0	0.285502	0.987416
zika005	P1	0.839525	0.046815	0.00322451	0.110435	0	0.302852	0.978286
zika005	P2	0.853792	0.0391195	0.00873573	0.0983526	0	0.302038	0.978949
zika005	P3	0.858066	0.034063	0.00309333	0.104777	0	0.301404	0.979348
zika005	O	0.816826	0.0547138	0.0301434	0.0983172	0	0.286786	0.986664
